# The interplay between Zfh1 and Nau orchestrates the myogenic stage-dependent expression of *Rbfox1* and its target *Stat92E* via a *mir-9a*-mediated negative feedback loop in *Drosophila melanogaster*

**DOI:** 10.1101/2024.12.02.626316

**Authors:** Amartya Mukherjee, Upendra Nongthomba

**Author notes:** Corresponding author’s.

## Abstract

RNA-binding Fox protein 1 (Rbfox1) controls gene expression at various levels: as a transcription co-factor, a splicing factor, and a regulator of mRNA stability and translation. Rbfox1 and its vertebrate orthologues have critical functions during development. *Rbfox1* mRNA, during adult myogenesis in *Drosophila,* exhibits bimodal expression, suggestive of the presence of a negative feedback loop. However, there are no known negative regulators of *Rbfox1* expression for this context. In this study, we show that the microRNA *mir-9a* functions as a repressor of *Rbfox1* expression. Furthermore, the expression of *mir-9a* is regulated by the expression of the identity transcription factor Nau. Nau and its target *mir-9a* are expressed at mid myogenesis stage, and serve to restrict the expression of *Rbfox1*, and its targets *Stat92E* and *zfh1*, to the early and the late myogenesis stages, as their ectopic expression is detrimental to early myofibrillogenesis. Zfh1, in turn, represses *mir-9a* expression, completing the feedback loop. Therefore, our findings identify the mechanism by which the temporal expression of the developmental gene *Rbfox1* and its targets are tightly regulated, essential for their functions during myogenesis.

**Summary statement:** Using *Drosophila*, we show that a microRNA-mediated negative feedback loop controls the expression of genes critical for skeletal muscle development.
