## Supplementary material Table S1 for "The interplay between Zfh1 and Nau orchestrates the myogenic stage-dependent expression of *Rbfox1* and its target *Stat92E* via a *mir-9a*-mediated negative feedback loop in *Drosophila melanogaster*"

### Sheet: Sheet1
miRNA family	Conserved sites				Cumulative weighted context score	Total context score	Aggregate PCT	act5C-Gal4 (Schertel et al., 2012)	Muscle phenotype (FlyBase)	Developmental phenotype
	Total	8mer	7mer-m8	7mer-A1
miR-960-5p/12-5p	4	1	1	2	-1.13	-1.38	0.98	no	-	-
miR-87-3p	3	1	0	2	-1.07	-1.59	0.97	no	-	-
miR-263b-5p	2	1	0	1	-0.33	-1.57	0.95	yes	no	-
miR-10-3p/1006-3p	3	1	0	2	-0.92	-2.83	0.95	no	-	-
miR-276a-3p/276b-3p	1	0	0	1	-0.28	-0.49	0.84	yes	no	-
miR-9a-5p/9b-5p/9c-5p	2	0	0	2	-0.34	-0.77	0.82	yes	yes	yes
miR-315-5p	2	0	2	0	-1.88	-3.41	0.8	yes	no	-
miR-8-3p	1	0	0	1	-0.18	-0.53	0.78	no	-	-
miR-190-5p	1	0	1	0	-0.29	-0.52	0.76	yes	yes	no
miR-33-5p	4	0	0	4	-0.2	-0.87	0.68	no	-	-
miR-92a-3p/92b-3p/310-3p/311-3p/312-3p/313-3p	1	0	1	0	-0.08	-0.27	0.68	yes	yes	yes
miR-210-3p.2	0	0	0	0	-0.13	-0.43	0.65	yes	no	-
miR-1000-5p	1	0	0	1	-0.19	-0.35	0.63	no	-	-
miR-3-3p/309-3p/318-3p	1	0	0	1	-0.19	-0.43	0.62	no	-	-
miR-987-5p	1	1	0	0	-0.27	-0.54	0.59	no	-	-
miR-375-3p	1	0	0	1	-1.69	-6.38	0.55	yes	no	-
miR-137-3p	1	0	1	0	-0.39	-2.41	0.49	no	-	-
miR-981-3p	0	0	0	0	-0.15	-0.27	0.46	yes	no	-
miR-980-3p/4968-5p	3	2	0	1	-0.16	-0.38	0.46	yes	yes	no
miR-304-5p	1	0	1	0	0	-0.02	0.44	no	-	-
miR-79-3p/9a-3p	1	0	1	0	-0.01	-0.02	0.29	no	-	-
miR-962-5p	0	0	0	0	-0.01	-0.04	0.26	no	-	-
miR-210-3p.1	0	0	0	0	-0.33	-0.59	0.25	yes	no	-
miR-307a-3p	1	1	0	0	-0.02	-1.2	0.14	yes	no	-
