## Supplementary material Table S2 for "The interplay between Zfh1 and Nau orchestrates the myogenic stage-dependent expression of *Rbfox1* and its target *Stat92E* via a *mir-9a*-mediated negative feedback loop in *Drosophila melanogaster*"

### Sheet: intersection mir-9a & mir-92b
FlyBase ID	Annotation Symbol	Symbol	Name	Cluster	Early myogenesis stage expression
FBgn0037231	CG9779	Vps24	Vacuolar protein sorting 24	3	No
FBgn0035699	CG13300	CG13300	-	5	Yes
FBgn0032388	CG6686	CG6686	-	5	Yes
FBgn0265276	CG6930	l(3)neo38	lethal (3) neo38	5	Yes
FBgn0011300	CG8224	babo	baboon	6	No
FBgn0259168	CG42273	mnb	minibrain	7	No
FBgn0085405	CG34376	CG34376	-	8	No
FBgn0025777	CG11324	homer	homer	8	No
FBgn0003507	CG3992	srp	serpent	10	Yes
FBgn0005775	CG7503	Con	Connectin	12	Yes
FBgn0004595	CG17228	pros	prospero	12	Yes
FBgn0036544	CG6114	sff	sugar-free frosting	12	Yes
FBgn0062978	CG31808	CG31808	-	13	No
FBgn0038880	CG10823	SIFaR	SIFamide receptor	13	No
FBgn0011206	CG4760	bol	boule	14	No
FBgn0032042	CG13398	CG13398	-	14	No
FBgn0036032	CG16711	CG16711	-	14	No
FBgn0037120	CG11247	CG11247	-	15	Yes
FBgn0263995	CG43738	cpo	couch potato	15	Yes
FBgn0035144	CG17181	Kah	Kahuli	16	Yes
FBgn0003435	CG9218	sm	smooth	16	Yes
FBgn0086779	CG11628	step	steppke	19	No
FBgn0039688	CG1964	Kul	Kuzbanian-like	20	No
FBgn0028518	CG18480	CG18480	-	21	No
FBgn0031258	CG4297	CG4297	-	22	No
FBgn0004381	CG7293	Klp68D	Kinesin-like protein at 68D	22	No
FBgn0035229	CG7852	pns	pinstripe	22	No
FBgn0000625	CG10488	eyg	eyegone	25	No
FBgn0035142	CG17090	Hipk	Homeodomain interacting protein kinase	26	No
FBgn0261648	CG6464	salm	spalt major	26	No
FBgn0030745	CG4239	CG4239	-	28	No
FBgn0035481	CG12605	CG12605	-	32	Yes
FBgn0043362	CG14001	bchs	blue cheese	35	Yes
FBgn0000535	CG10952	eag	ether a go-go	35	Yes
FBgn0085434	CG34405	NaCP60E	Na channel protein 60E	35	Yes
FBgn0038818	CG4058	Nep4	Neprilysin 4	35	Yes
FBgn0004244	CG10537	Rdl	Resistant to dieldrin	35	Yes
FBgn0051191	CG31191	CG31191	-	36	Yes
FBgn0085383	CG34354	CG34354	-	36	Yes
FBgn0259150	CG42265	OtopLc	Otopetrin-like c	36	Yes
FBgn0026206	CG12218	mei-P26	meiotic P26	36	Yes
FBgn0052062	CG32062	Rbfox1	RNA-binding Fox protein 1	36	Yes
FBgn0263396	CG16901	sqd	squid	40	No
FBgn0003870	CG1856	ttk	tramtrack	40	No
FBgn0085371	CG34342	CG34342	-	NA
FBgn0263996	CG43739	CG43739	-	NA

### Sheet: AmiGO 2 results
Analysis Type:	PANTHER Overrepresentation Test (Released 20231017)
Annotation Version and Release Date:	GO Ontology database DOI: 10.5281/zenodo.10536401 Released 2024-01-17
Analyzed List:	upload_1 (Drosophila melanogaster)
Reference List:	Drosophila melanogaster (all genes in database)
Test Type:	FISHER
Correction:	FDR
GO biological process complete	Drosophila melanogaster - REFLIST (13823)	upload_1 (46)	upload_1 (expected)	upload_1 (over/under)	upload_1 (fold Enrichment)	upload_1 (raw P-value)	upload_1 (FDR)
positive regulation of organ growth (GO:0046622)	13	3	0.04	+	69.35	1.86e-05	0.00724
positive regulation of developmental growth (GO:0048639)	102	5	0.34	+	14.73	2.65e-05	0.00983
positive regulation of growth (GO:0045927)	126	5	0.42	+	11.92	7e-05	0.0236
positive regulation of multicellular organismal process (GO:0051240)	202	7	0.67	+	10.41	5.19e-06	0.0035
regulation of mRNA metabolic process (GO:1903311)	160	5	0.53	+	9.39	0.000207	0.0427
positive regulation of developmental process (GO:0051094)	240	6	0.8	+	7.51	0.000151	0.0416
regulation of multicellular organismal process (GO:0051239)	584	13	1.94	+	6.69	4.2e-08	0.000311
negative regulation of RNA metabolic process (GO:0051253)	332	7	1.1	+	6.34	0.000115	0.0342
negative regulation of nucleobase-containing compound metabolic process (GO:0045934)	352	7	1.17	+	5.98	0.000165	0.0436
compound eye development (GO:0048749)	354	7	1.18	+	5.94	0.00017	0.0436
eye development (GO:0001654)	372	7	1.24	+	5.65	0.00023	0.0426
visual system development (GO:0150063)	372	7	1.24	+	5.65	0.00023	0.0415
sensory system development (GO:0048880)	372	7	1.24	+	5.65	0.00023	0.0405
behavior (GO:0007610)	540	10	1.8	+	5.56	9.95e-06	0.00527
negative regulation of nitrogen compound metabolic process (GO:0051172)	485	8	1.61	+	4.96	0.000191	0.0416
positive regulation of macromolecule biosynthetic process (GO:0010557)	595	9	1.98	+	4.55	0.000138	0.0393
positive regulation of cellular biosynthetic process (GO:0031328)	614	9	2.04	+	4.4	0.000174	0.0403
regulation of developmental process (GO:0050793)	683	10	2.27	+	4.4	7.21e-05	0.0232
positive regulation of biosynthetic process (GO:0009891)	616	9	2.05	+	4.39	0.000178	0.0401
regulation of RNA metabolic process (GO:0051252)	1250	16	4.16	+	3.85	1.49e-06	0.00221
positive regulation of cellular metabolic process (GO:0031325)	783	10	2.61	+	3.84	0.000219	0.0428
positive regulation of macromolecule metabolic process (GO:0010604)	790	10	2.63	+	3.8	0.000236	0.0406
regulation of nucleobase-containing compound metabolic process (GO:0019219)	1309	16	4.36	+	3.67	2.73e-06	0.00289
nervous system development (GO:0007399)	996	12	3.31	+	3.62	7.83e-05	0.0242
system development (GO:0048731)	1329	15	4.42	+	3.39	1.63e-05	0.00671
regulation of RNA biosynthetic process (GO:2001141)	1083	12	3.6	+	3.33	0.000173	0.0426
regulation of DNA-templated transcription (GO:0006355)	1083	12	3.6	+	3.33	0.000173	0.0413
regulation of gene expression (GO:0010468)	1607	17	5.35	+	3.18	8.36e-06	0.00516
regulation of macromolecule metabolic process (GO:0060255)	1893	20	6.3	+	3.17	8.64e-07	0.0032
regulation of primary metabolic process (GO:0080090)	1704	18	5.67	+	3.17	4.06e-06	0.00334
regulation of macromolecule biosynthetic process (GO:0010556)	1622	17	5.4	+	3.15	9.46e-06	0.00539
regulation of cellular biosynthetic process (GO:0031326)	1646	17	5.48	+	3.1	1.15e-05	0.00569
regulation of biosynthetic process (GO:0009889)	1657	17	5.51	+	3.08	1.26e-05	0.00582
regulation of nitrogen compound metabolic process (GO:0051171)	1677	17	5.58	+	3.05	1.47e-05	0.00642
cell development (GO:0048468)	1285	13	4.28	+	3.04	0.000214	0.0428
regulation of cellular metabolic process (GO:0031323)	1914	19	6.37	+	2.98	4.82e-06	0.00357
regulation of metabolic process (GO:0019222)	2064	20	6.87	+	2.91	3.4e-06	0.00315
multicellular organism development (GO:0007275)	2074	17	6.9	+	2.46	0.000221	0.0421
regulation of cellular process (GO:0050794)	3650	28	12.15	+	2.31	1.65e-06	0.00204
developmental process (GO:0032502)	2658	20	8.85	+	2.26	0.000201	0.0426
regulation of biological process (GO:0050789)	3951	29	13.15	+	2.21	1.47e-06	0.00272
multicellular organismal process (GO:0032501)	3298	24	10.98	+	2.19	3.55e-05	0.0125
biological regulation (GO:0065007)	4199	30	13.97	+	2.15	1.27e-06	0.00313
