## Supplementary material Table S3 for "The interplay between Zfh1 and Nau orchestrates the myogenic stage-dependent expression of *Rbfox1* and its target *Stat92E* via a *mir-9a*-mediated negative feedback loop in *Drosophila melanogaster*"

### Sheet: conserved mir-9a targets
Target gene	Transcript	Symbol	ID	Conserved sites				Poorly conserved sites
				total	8mer	7mer-m8	7mer-1A	total	8mer	7mer-m8	7mer-1A
FBgn0028999	FBtr0072592	nerfin-1	CG13906	2	1	1	0	2	1	0	1
FBgn0010263	FBtr0100468	Rbp9	CG3151	1	1	0	0	1	1	0	0
FBgn0034720	FBtr0071846	CG11206	CG11206	1	1	0	0	1	1	0	0
FBgn0052333	FBtr0072662	CG32333	CG32333	1	0	0	1	2	1	1	0
FBgn0043904	FBtr0080351	bru-2	CG31761	2	1	1	0	0	0	0	0
FBgn0015609	FBtr0081013	CadN	CG7100	2	1	1	0	0	0	0	0
FBgn0020412	FBtr0076237	JIL-1	CG6297	2	1	1	0	0	0	0	0
FBgn0032485	FBtr0080484	CG9426	CG9426	1	0	0	1	2	0	2	0
FBgn0004635	FBtr0072694	rho	CG1004	2	1	0	1	0	0	0	0
FBgn0003507	FBtr0083215	srp	CG3992	2	1	0	1	0	0	0	0
FBgn0039590	FBtr0085319	CG10011	CG10011	1	1	0	0	1	0	0	1
FBgn0035144	FBtr0072563	CG17181	CG17181	1	1	0	0	1	0	0	1
FBgn0085371	FBtr0112546	CG34342	CG34342	2	0	1	1	1	0	0	1
FBgn0000363	FBtr0083534	cpo	CG31243	2	0	2	0	0	0	0	0
FBgn0043362	FBtr0079144	bchs	CG14001	1	0	1	0	1	0	1	0
FBgn0010389	FBtr0083548	htl	CG7223	1	0	1	0	1	0	1	0
FBgn0035226	FBtr0072697	Psa	CG1009	1	0	1	0	1	0	1	0
FBgn0015323	FBtr0083671	VAChT	CG32848	1	0	1	0	1	0	1	0
FBgn0020368	FBtr0080429	Vha68-1	CG12403	1	0	1	0	1	0	1	0
FBgn0020307	FBtr0071775	dve	CG5799	1	1	0	0	0	0	0	0
FBgn0051314	FBtr0100189	Neu3	CG7649	1	1	0	0	0	0	0	0
FBgn0086250	FBtr0087573	opa1-like	CG8479	1	1	0	0	0	0	0	0
FBgn0037418	FBtr0078614	Osi11	CG15596	1	1	0	0	0	0	0	0
FBgn0032359	FBtr0080214	Osi21	CG14925	1	1	0	0	0	0	0	0
FBgn0037412	FBtr0078615	Osi4	CG10303	1	1	0	0	0	0	0	0
FBgn0037415	FBtr0078598	Osi8	CG15591	1	1	0	0	0	0	0	0
FBgn0003016	FBtr0114465	osp	CG3479	1	1	0	0	0	0	0	0
FBgn0039883	FBtr0085869	RhoGAP100F	CG1976	1	1	0	0	0	0	0	0
FBgn0036257	FBtr0075997	RhoGAP68F	CG6811	1	1	0	0	0	0	0	0
FBgn0025802	FBtr0082530	Sbf	CG6939	1	1	0	0	0	0	0	0
FBgn0002573	FBtr0075862	sens	CG32120	1	1	0	0	0	0	0	0
FBgn0033266	FBtr0088784	Socs44A	CG2160	1	1	0	0	0	0	0	0
FBgn0003513	FBtr0083318	ss	CG6993	1	1	0	0	0	0	0	0
FBgn0014388	FBtr0073145	sty	CG1921	1	1	0	0	0	0	0	0
FBgn0026869	FBtr0089106	Thd1	CG1981	1	1	0	0	0	0	0	0
FBgn0028467	FBtr0079297	CG11070	CG11070	1	1	0	0	0	0	0	0
FBgn0034530	FBtr0086253	CG11175	CG11175	1	1	0	0	0	0	0	0
FBgn0036593	FBtr0075475	CG13048	CG13048	1	1	0	0	0	0	0	0
FBgn0035699	FBtr0077007	CG13300	CG13300	1	1	0	0	0	0	0	0
FBgn0028916	FBtr0080624	CG33090	CG33090	1	1	0	0	0	0	0	0
FBgn0053292	FBtr0078428	CG33292	CG33292	1	1	0	0	0	0	0	0
FBgn0037788	FBtr0082179	CG3940	CG3940	1	1	0	0	0	0	0	0
FBgn0031258	FBtr0078085	CG4297	CG4297	1	1	0	0	0	0	0	0
FBgn0028481	FBtr0077949	CG4341	CG4341	1	1	0	0	0	0	0	0
FBgn0036616	FBtr0075425	CG4893	CG4893	1	1	0	0	0	0	0	0
FBgn0034267	FBtr0086862	CG4984	CG4984	1	1	0	0	0	0	0	0
FBgn0030976	FBtr0074649	CG7378	CG7378	1	1	0	0	0	0	0	0
FBgn0035229	FBtr0072737	CG7852	CG7852	1	1	0	0	0	0	0	0
FBgn0031745	FBtr0079158	CG8965	CG8965	1	1	0	0	0	0	0	0
FBgn0030606	FBtr0073968	CG9053	CG9053	1	1	0	0	0	0	0	0
FBgn0053911	FBtr0091915	CG33911	CG33911	1	0	0	1	2	0	0	2
FBgn0053517	FBtr0070034	D2R	CG33517	1	0	0	1	1	0	1	0
FBgn0085416	FBtr0112628	futsch	CG34387	1	0	0	1	1	0	1	0
FBgn0004579	FBtr0089913	salm	CG6464	1	0	0	1	1	0	1	0
FBgn0041781	FBtr0080148	SCAR	CG4636	1	0	0	1	1	0	1	0
FBgn0031466	FBtr0077691	CG3119	CG3119	1	0	1	0	1	0	0	1
FBgn0031516	FBtr0077604	CG9663	CG9663	1	0	0	1	1	0	1	0
FBgn0034803	FBtr0071951	CG9849	CG9849	1	0	1	0	1	0	0	1
FBgn0052062	FBtr0076289	CG32062	CG32062	2	0	0	2	0	0	0	0
FBgn0042185	FBtr0076975	CG18769	CG18769	1	0	0	1	1	0	0	1
FBgn0085400	FBtr0112596	CG34371	CG34371	1	0	0	1	1	0	0	1
FBgn0026602	FBtr0089050	Ady43A	CG1851	1	0	1	0	0	0	0	0
FBgn0026611	FBtr0087612	AGO1	CG6671	1	0	1	0	0	0	0	0
FBgn0000095	FBtr0081647	Antp	CG1028	1	0	1	0	0	0	0	0
FBgn0011300	FBtr0088658	babo	CG8224	1	0	1	0	0	0	0	0
FBgn0000242	FBtr0074597	Bx	CG6500	1	0	1	0	0	0	0	0
FBgn0037574	FBtr0081858	Coq2	CG9613	1	0	1	0	0	0	0	0
FBgn0010349	FBtr0073360	Dhc64C	CG7507	1	0	1	0	0	0	0	0
FBgn0000625	FBtr0075979	eyg	CG10488	1	0	1	0	0	0	0	0
FBgn0000719	FBtr0077342	fog	CG9559	1	0	1	0	0	0	0	0
FBgn0039487	FBtr0085132	gb	CG6070	1	0	1	0	0	0	0	0
FBgn0035167	FBtr0072585	Gr61a	CG13888	1	0	1	0	0	0	0	0
FBgn0026575	FBtr0074276	hang	CG32575	1	0	1	0	0	0	0	0
FBgn0004381	FBtr0076030	Klp68D	CG7293	1	0	1	0	0	0	0	0
FBgn0028717	FBtr0084935	Lnk	CG17367	1	0	1	0	0	0	0	0
FBgn0034660	FBtr0071745	lox2	CG4402	1	0	1	0	0	0	0	0
FBgn0040765	FBtr0088210	luna	CG33473	1	0	1	0	0	0	0	0
FBgn0086442	FBtr0081142	mib2	CG17492	1	0	1	0	0	0	0	0
FBgn0002932	FBtr0082001	neur	CG11988	1	0	1	0	0	0	0	0
FBgn0005771	FBtr0080643	noc	CG4491	1	0	1	0	0	0	0	0
FBgn0003053	FBtr0070680	peb	CG12212	1	0	1	0	0	0	0	0
FBgn0004595	FBtr0089718	pros	CG17228	1	0	1	0	0	0	0	0
FBgn0014007	FBtr0075913	Ptp69D	CG10975	1	0	1	0	0	0	0	0
FBgn0004795	FBtr0072072	retn	CG5403	1	0	1	0	0	0	0	0
FBgn0050021	FBtr0088196	skf	CG30021	1	0	1	0	0	0	0	0
FBgn0026319	FBtr0077429	Traf1	CG3048	1	0	1	0	0	0	0	0
FBgn0004169	FBtr0073853	up	CG7107	1	0	1	0	0	0	0	0
FBgn0028671	FBtr0085374	Vha100-1	CG1709	1	0	1	0	0	0	0	0
FBgn0028669	FBtr0086602	Vha100-3	CG30329	1	0	1	0	0	0	0	0
FBgn0034718	FBtr0071849	wdp	CG3413	1	0	1	0	0	0	0	0
FBgn0024179	FBtr0073279	wit	CG10776	1	0	1	0	0	0	0	0
FBgn0037057	FBtr0078297	CG10512	CG10512	1	0	1	0	0	0	0	0
FBgn0030476	FBtr0073767	CG10617	CG10617	1	0	1	0	0	0	0	0
FBgn0037265	FBtr0078861	CG12001	CG12001	1	0	1	0	0	0	0	0
FBgn0039958	FBtr0113704	CG12567	CG12567	1	0	1	0	0	0	0	0
FBgn0039538	FBtr0085216	CG12883	CG12883	1	0	1	0	0	0	0	0
FBgn0036676	FBtr0075261	CG13028	CG13028	1	0	1	0	0	0	0	0
FBgn0034723	FBtr0071822	CG13506	CG13506	1	0	1	0	0	0	0	0
FBgn0031254	FBtr0078057	CG13692	CG13692	1	0	1	0	0	0	0	0
FBgn0033355	FBtr0088656	CG13748	CG13748	1	0	1	0	0	0	0	0
FBgn0037149	FBtr0078480	CG14561	CG14561	1	0	1	0	0	0	0	0
FBgn0040699	FBtr0073331	CG15024	CG15024	1	0	1	0	0	0	0	0
FBgn0031919	FBtr0079457	CG15819	CG15819	1	0	1	0	0	0	0	0
FBgn0050076	FBtr0087513	CG30076	CG30076	1	0	1	0	0	0	0	0
FBgn0052560	FBtr0074457	CG32560	CG32560	1	0	1	0	0	0	0	0
FBgn0083972	FBtr0110944	CG34136	CG34136	1	0	1	0	0	0	0	0
FBgn0035002	FBtr0072292	CG3419	CG3419	1	0	1	0	0	0	0	0
FBgn0034724	FBtr0071845	CG3624	CG3624	1	0	1	0	0	0	0	0
FBgn0038011	FBtr0082566	CG4066	CG4066	1	0	1	0	0	0	0	0
FBgn0030820	FBtr0074386	CG5004	CG5004	1	0	1	0	0	0	0	0
FBgn0036463	FBtr0075671	CG5392	CG5392	1	0	1	0	0	0	0	0
FBgn0039186	FBtr0084630	CG5746	CG5746	1	0	1	0	0	0	0	0
FBgn0032587	FBtr0080873	CG5953	CG5953	1	0	1	0	0	0	0	0
FBgn0063649	FBtr0113477	CG6006	CG6006	1	0	1	0	0	0	0	0
FBgn0036115	FBtr0076243	CG6327	CG6327	1	0	1	0	0	0	0	0
FBgn0039027	FBtr0084313	CG7031	CG7031	1	0	1	0	0	0	0	0
FBgn0034176	FBtr0087059	CG9000	CG9000	1	0	1	0	0	0	0	0
FBgn0031762	FBtr0079228	CG9098	CG9098	1	0	1	0	0	0	0	0
FBgn0029939	FBtr0071043	CG9650	CG9650	1	0	1	0	0	0	0	0
FBgn0031444	FBtr0077700	CG9879	CG9879	1	0	1	0	0	0	0	0
FBgn0038201	FBtr0100131	CG9918	CG9918	1	0	1	0	0	0	0	0
FBgn0010379	FBtr0083226	Akt1	CG4006	1	0	0	1	0	0	0	0
FBgn0003888	FBtr0072270	betaTub60D	CG3401	1	0	0	1	0	0	0	0
FBgn0020224	FBtr0076614	Cbl	CG7037	1	0	0	1	0	0	0	0
FBgn0035511	FBtr0073253	Cpr64Ab	CG15007	1	0	0	1	0	0	0	0
FBgn0034072	FBtr0087256	Dg	CG18250	1	0	0	1	0	0	0	0
FBgn0015380	FBtr0081195	drl	CG17348	1	0	0	1	0	0	0	0
FBgn0038874	FBtr0084054	ETHR	CG5911	1	0	0	1	0	0	0	0
FBgn0029175	FBtr0100512	Ext2	CG8433	1	0	0	1	0	0	0	0
FBgn0034004	FBtr0087398	Fs	CG33466	1	0	0	1	0	0	0	0
FBgn0001122	FBtr0088266	G-oalpha47A	CG2204	1	0	0	1	0	0	0	0
FBgn0022740	FBtr0089547	HLH54F	CG5005	1	0	0	1	0	0	0	0
FBgn0051072	FBtr0085097	Lerp	CG31072	1	0	0	1	0	0	0	0
FBgn0039039	FBtr0084363	lmd	CG4677	1	0	0	1	0	0	0	0
FBgn0034590	FBtr0071636	Magi	CG30388	1	0	0	1	0	0	0	0
FBgn0015513	FBtr0084459	mbc	CG10379	1	0	0	1	0	0	0	0
FBgn0040089	FBtr0074812	meso18E	CG14233	1	0	0	1	0	0	0	0
FBgn0035132	FBtr0072573	mthl10	CG17061	1	0	0	1	0	0	0	0
FBgn0015772	FBtr0081189	Nak	CG10637	1	0	0	1	0	0	0	0
FBgn0031145	FBtr0077241	Ntf-2	CG1740	1	0	0	1	0	0	0	0
FBgn0032680	FBtr0081063	Ntf-2r	CG10174	1	0	0	1	0	0	0	0
FBgn0003145	FBtr0080298	prd	CG6716	1	0	0	1	0	0	0	0
FBgn0034085	FBtr0087248	Ptp52F	CG18243	1	0	0	1	0	0	0	0
FBgn0022985	FBtr0071828	qkr58E-2	CG5821	1	0	0	1	0	0	0	0
FBgn0019662	FBtr0076846	qm	CG8593	1	0	0	1	0	0	0	0
FBgn0027872	FBtr0086888	rdgBbeta	CG17818	1	0	0	1	0	0	0	0
FBgn0025697	FBtr0079465	santa-maria	CG12789	1	0	0	1	0	0	0	0
FBgn0003319	FBtr0083250	Sb	CG4316	1	0	0	1	0	0	0	0
FBgn0003326	FBtr0087856	sca	CG17579	1	0	0	1	0	0	0	0
FBgn0005638	FBtr0072272	slbo	CG4354	1	0	0	1	0	0	0	0
FBgn0086906	FBtr0072848	sls	CG1915	1	0	0	1	0	0	0	0
FBgn0024189	FBtr0088635	sns	CG33141	1	0	0	1	0	0	0	0
FBgn0086897	FBtr0082854	sqd	CG16901	1	0	0	1	0	0	0	0
FBgn0038320	FBtr0083085	Sra-1	CG4931	1	0	0	1	0	0	0	0
FBgn0004465	FBtr0075359	Su(P)	CG4086	1	0	0	1	0	0	0	0
FBgn0004242	FBtr0077726	syt	CG3139	1	0	0	1	0	0	0	0
FBgn0033128	FBtr0089024	Tsp42Eg	CG12142	1	0	0	1	0	0	0	0
FBgn0027865	FBtr0084912	Tsp96F	CG6120	1	0	0	1	0	0	0	0
FBgn0003870	FBtr0085826	ttk	CG1856	1	0	0	1	0	0	0	0
FBgn0015562	FBtr0087051	veg	CG6657	1	0	0	1	0	0	0	0
FBgn0045823	FBtr0076398	vsg	CG16707	1	0	0	1	0	0	0	0
FBgn0035720	FBtr0076941	CG10077	CG10077	1	0	0	1	0	0	0	0
FBgn0036377	FBtr0075817	CG10710	CG10710	1	0	0	1	0	0	0	0
FBgn0029663	FBtr0070591	CG10804	CG10804	1	0	0	1	0	0	0	0
FBgn0037120	FBtr0078458	CG11247	CG11247	1	0	0	1	0	0	0	0
FBgn0037585	FBtr0081852	CG11718	CG11718	1	0	0	1	0	0	0	0
FBgn0030346	FBtr0073600	CG11802	CG11802	1	0	0	1	0	0	0	0
FBgn0032139	FBtr0079863	CG13116	CG13116	1	0	0	1	0	0	0	0
FBgn0034684	FBtr0071804	CG13501	CG13501	1	0	0	1	0	0	0	0
FBgn0035011	FBtr0072354	CG13589	CG13589	1	0	0	1	0	0	0	0
FBgn0039443	FBtr0085034	CG14242	CG14242	1	0	0	1	0	0	0	0
FBgn0038162	FBtr0082859	CG14368	CG14368	1	0	0	1	0	0	0	0
FBgn0039640	FBtr0085382	CG14516	CG14516	1	0	0	1	0	0	0	0
FBgn0035719	FBtr0113150	CG14821	CG14821	1	0	0	1	0	0	0	0
FBgn0032331	FBtr0113035	CG14913	CG14913	1	0	0	1	0	0	0	0
FBgn0034647	FBtr0071682	CG15678	CG15678	1	0	0	1	0	0	0	0
FBgn0028394	FBtr0079688	CG17834	CG17834	1	0	0	1	0	0	0	0
FBgn0031468	FBtr0077619	CG2975	CG2975	1	0	0	1	0	0	0	0
FBgn0050015	FBtr0088242	CG30015	CG30015	1	0	0	1	0	0	0	0
FBgn0051108	FBtr0084802	CG31108	CG31108	1	0	0	1	0	0	0	0
FBgn0053087	FBtr0088791	CG33087	CG33087	1	0	0	1	0	0	0	0
FBgn0083962	FBtr0110840	CG34126	CG34126	1	0	0	1	0	0	0	0
FBgn0085405	FBtr0112609	CG34376	CG34376	1	0	0	1	0	0	0	0
FBgn0034885	FBtr0072103	CG4019	CG4019	1	0	0	1	0	0	0	0
FBgn0029935	FBtr0071020	CG4615	CG4615	1	0	0	1	0	0	0	0
FBgn0037856	FBtr0082325	CG4674	CG4674	1	0	0	1	0	0	0	0
FBgn0035944	FBtr0076513	CG5021	CG5021	1	0	0	1	0	0	0	0
FBgn0036147	FBtr0076187	CG6199	CG6199	1	0	0	1	0	0	0	0
FBgn0038318	FBtr0083121	CG6236	CG6236	1	0	0	1	0	0	0	0
FBgn0038638	FBtr0083664	CG7702	CG7702	1	0	0	1	0	0	0	0
FBgn0030863	FBtr0100463	CG8188	CG8188	1	0	0	1	0	0	0	0
FBgn0033690	FBtr0088012	CG8862	CG8862	1	0	0	1	0	0	0	0
FBgn0036862	FBtr0075014	CG9619	CG9619	1	0	0	1	0	0	0	0
FBgn0040336	FBtr0070442	CG9904	CG9904	1	0	0	1	0	0	0	0

### Sheet: biological regulators
Mapped IDs	Transcript	Symbol	ID	Gene Name	PANTHER Family/Subfamily	PANTHER Protein Class	Cluster	Early myogenesis stage expression
FBgn0000625	FBtr0075979	eyg	CG10488	Eyegone, isoform A	EYEGONE, ISOFORM A-RELATED (PTHR45636:SF5)	homeodomain transcription factor	25	No
FBgn0001122	FBtr0088266	G-oalpha47A	CG2204	G protein alpha o subunit	GUANINE NUCLEOTIDE-BINDING PROTEIN G(O) SUBUNIT ALPHA (PTHR10218:SF355)	heterotrimeric G-protein	12	Yes
FBgn0002573	FBtr0075862	sens	CG32120	Zinc finger protein sens	ZINC FINGER PROTEIN SENS (PTHR24390:SF159)	C2H2 zinc finger transcription factor	9	No
FBgn0003053	FBtr0070680	peb	CG12212	Pebbled, isoform A	RAS-RESPONSIVE ELEMENT-BINDING PROTEIN 1 (PTHR46451:SF1)	-	1	No
FBgn0003145	FBtr0080298	prd	CG6716	Segmentation protein paired	PROTEIN GOOSEBERRY-RELATED (PTHR45636:SF38)	homeodomain transcription factor	16	Yes
FBgn0003507	FBtr0083215	srp	CG3992	Box A-binding factor	BOX A-BINDING FACTOR-RELATED (PTHR10071:SF281)	DNA-binding transcription factor	10	Yes
FBgn0003513	FBtr0083318	ss	CG6993	Spineless, isoform C	SPINELESS, ISOFORM C (PTHR10649:SF12)	basic helix-loop-helix transcription factor	24	No
FBgn0003870	FBtr0085826	ttk	CG1856	Protein tramtrack, alpha isoform	PROTEIN TRAMTRACK, ALPHA ISOFORM (PTHR23110:SF82)	DNA-binding transcription factor	40	No
FBgn0004242	FBtr0077726	syt	CG3139	Synaptotagmin 1	SYNAPTOTAGMIN 1 (PTHR10024:SF227)	membrane trafficking regulatory protein	35	Yes
FBgn0004595	FBtr0089718	pros	CG17228	Homeobox protein prospero	HOMEOBOX PROTEIN PROSPERO (PTHR12198:SF0)	homeodomain transcription factor	12	Yes
FBgn0004795	FBtr0072072	retn	CG5403	Protein dead ringer	PROTEIN DEAD RINGER (PTHR15348:SF0)	DNA-binding transcription factor	21	No
FBgn0005638	FBtr0072272	slbo	CG4354	CCAAT/enhancer-binding protein	CCAAT/ENHANCER-BINDING PROTEIN-RELATED (PTHR23334:SF20)	basic leucine zipper transcription factor	1	No
FBgn0005771	FBtr0080643	noc	CG4491	Zinc finger protein Noc	ZINC FINGER PROTEIN NOC (PTHR12522:SF5)	-	20	No
FBgn0010379	FBtr0083226	Akt1	CG4006	RAC serine/threonine-protein kinase	RAC SERINE/THREONINE-PROTEIN KINASE (PTHR24356:SF333)	non-receptor serine/threonine protein kinase	34	No
FBgn0010389	FBtr0083548	htl	CG7223	Fibroblast growth factor receptor homolog 1	FIBROBLAST GROWTH FACTOR RECEPTOR HOMOLOG 1-RELATED (PTHR24416:SF550)	transmembrane signal receptor	28	No
FBgn0011300	FBtr0088658	babo	CG8224	Receptor protein serine/threonine kinase	RECEPTOR PROTEIN SERINE/THREONINE KINASE (PTHR23255:SF71)	serine/threonine protein kinase receptor	6	No
FBgn0014388	FBtr0073145	sty	CG1921	Protein sprouty	PROTEIN SPROUTY (PTHR12365:SF7)	scaffold/adaptor protein	24	No
FBgn0015380	FBtr0081195	drl	CG17348	Tyrosine-protein kinase Drl	TYROSINE-PROTEIN KINASE RYK (PTHR24416:SF349)	transmembrane signal receptor	24	No
FBgn0020224	FBtr0076614	Cbl	CG7037	E3 ubiquitin-protein ligase CBL	E3 UBIQUITIN-PROTEIN LIGASE CBL (PTHR23007:SF11)	ligase	33	Yes
FBgn0020307	FBtr0071775	dve	CG5799	Defective proventriculus, isoform A	DEFECTIVE PROVENTRICULUS, ISOFORM A (PTHR15116:SF16)	Lambda repressor-like transcription factor	9	No
FBgn0020412	FBtr0076237	JIL-1	CG6297	Chromosomal serine/threonine-protein kinase JIL-1	CHROMOSOMAL SERINE/THREONINE-PROTEIN KINASE JIL-1 (PTHR24351:SF175)	protein modifying enzyme	5	No
FBgn0022740	FBtr0089547	HLH54F	CG5005	HLH54F	HLH54F (PTHR23349:SF72)	basic helix-loop-helix transcription factor	33	Yes
FBgn0022985	FBtr0071828	qkr58E-2	CG5821	Quaking related 58E-2, isoform A	GH05812P-RELATED (PTHR11208:SF140)	RNA splicing factor	14	No
FBgn0024179	FBtr0073279	wit	CG10776	Receptor protein serine/threonine kinase	RECEPTOR PROTEIN SERINE/THREONINE KINASE (PTHR23255:SF100)	serine/threonine protein kinase receptor	25	No
FBgn0026319	FBtr0077429	Traf1	CG3048	LD20987p	TNF RECEPTOR-ASSOCIATED FACTOR 4 (PTHR10131:SF144)	scaffold/adaptor protein	5	No
FBgn0026575	FBtr0074276	hang	CG32575	Zinc finger protein hangover	LINKING IMMUNITY AND METABOLISM-RELATED (PTHR24408:SF64)	C2H2 zinc finger transcription factor	24	No
FBgn0028669	FBtr0086602	Vha100-3	CG30329	V-type proton ATPase subunit a	V-TYPE PROTON ATPASE SUBUNIT A (PTHR11629:SF63)	ATP synthase	32	Yes
FBgn0028671	FBtr0085374	Vha100-1	CG1709	V-type proton ATPase subunit a	V-TYPE PROTON ATPASE SUBUNIT A (PTHR11629:SF63)	ATP synthase	6	No
FBgn0028717	FBtr0084935	Lnk	CG17367	Lnk, isoform D	LNK, ISOFORM D (PTHR10872:SF2)	scaffold/adaptor protein	7	No
FBgn0029939	FBtr0071043	CG9650	CG9650	Uncharacterized protein, isoform K	MAMMALIAN BCL (B CELL LYMPHOMA) GENE HOMOLOGS (PTHR45993:SF6)	C2H2 zinc finger transcription factor	12	Yes
FBgn0030346	FBtr0073600	CG11802	CG11802	BLOC-1-related complex subunit 5	BLOC-1-RELATED COMPLEX SUBUNIT 5 (PTHR31634:SF2)	-	39	No
FBgn0030976	FBtr0074649	CG7378	CG7378	Dual specificity protein phosphatase	DUAL SPECIFICITY PROTEIN PHOSPHATASE (PTHR45682:SF5)	protein phosphatase	22	No
FBgn0031745	FBtr0079158	CG8965	CG8965	GH01721p	GH01721P (PTHR21298:SF2)	-	27	Yes
FBgn0031762	FBtr0079228	CG9098	CG9098	Uncharacterized protein, isoform A	RAS-GEF DOMAIN-CONTAINING PROTEIN (PTHR14247:SF8)	-	10	Yes
FBgn0034590	FBtr0071636	Magi	CG30388	LD27118p	LD27118P (PTHR10316:SF40)	-	24	No
FBgn0036257	FBtr0075997	RhoGAP68F	CG6811	Rho GTPase-activating protein 68F	RHO GTPASE-ACTIVATING PROTEIN 68F (PTHR45808:SF2)	GTPase-activating protein	21	No
FBgn0036463	FBtr0075671	CG5392	CG5392	FI21605p1	REVERSION-INDUCING CYSTEINE-RICH PROTEIN WITH KAZAL MOTIFS (PTHR13487:SF3)	protease inhibitor	34	No
FBgn0037120	FBtr0078458	CG11247	CG11247	FI01120p	FI01120P (PTHR24393:SF85)	C2H2 zinc finger transcription factor	15	Yes
FBgn0038201	FBtr0100131	CG9918	CG9918	Pyrokinin-1 receptor	PYROKININ-1 RECEPTOR (PTHR24243:SF221)	G-protein coupled receptor	Absent
FBgn0038320	FBtr0083085	Sra-1	CG4931	Cytoplasmic FMR1-interacting protein	CYTOPLASMIC FMR1-INTERACTING PROTEIN (PTHR12195:SF0)	scaffold/adaptor protein	19	No
FBgn0038874	FBtr0084054	ETHR	CG5911	Thyroliberin receptor	THYROLIBERIN RECEPTOR (PTHR24243:SF226)	G-protein coupled receptor	28	No
FBgn0039039	FBtr0084363	lmd	CG4677	LD47926p	LD47926P (PTHR19818:SF153)	C2H2 zinc finger transcription factor	12	Yes
FBgn0040765	FBtr0088210	luna	CG33473	Krueppel-like factor luna	CABUT, ISOFORM A-RELATED (PTHR23235:SF89)	C2H2 zinc finger transcription factor	19	No
FBgn0041781	FBtr0080148	SCAR	CG4636	Wiskott-Aldrich syndrome protein family member	WISKOTT-ALDRICH SYNDROME PROTEIN FAMILY MEMBER (PTHR12902:SF1)	non-motor actin binding protein	7	No
FBgn0042185	FBtr0076975	CG18769	CG18769	Calcium uniporter protein, mitochondrial	CALCIUM UNIPORTER PROTEIN, MITOCHONDRIAL (PTHR13462:SF10)	-	2	Yes
FBgn0052062	FBtr0076289	CG32062	CG32062	RNA-binding Fox protein 1, isoform H	RNA-BINDING FOX PROTEIN 1, ISOFORM H (PTHR15597:SF22)	RNA splicing factor	36	Yes
FBgn0053517	FBtr0070034	D2R	CG33517	Dopamine D2-like receptor	DOPAMINE D2-LIKE RECEPTOR (PTHR24248:SF125)	G-protein coupled receptor	35	Yes
FBgn0085405	FBtr0112609	CG34376	CG34376	RT01151p	BTB-PROTEIN-VII, ISOFORM F-RELATED (PTHR23110:SF81)	DNA-binding transcription factor	8	No

### Sheet: early myogenesis targets
FlyBase ID	Annotation Symbol	Symbol	Name	Cluster
FBgn0042185	CG18769	MCU	Mitochondrial calcium uniporter	2
FBgn0003507	CG3992	srp	serpent	10
FBgn0031762	CG9098	CG9098	-	10
FBgn0004595	CG17228	pros	prospero	12
FBgn0029939	CG9650	Cph	Chronophage	12
FBgn0039039	CG4677	lmd	lame duck	12
FBgn0001122	CG2204	Gαo	G protein alpha subunit o	12
FBgn0037120	CG11247	CG11247	-	15
FBgn0003145	CG6716	prd	paired	16
FBgn0031745	CG8965	rau	rau	27
FBgn0028669	CG30329	Vha100-3	Vacuolar H+ ATPase 100kD subunit 3	32
FBgn0022740	CG5005	HLH54F	HLH54F	33
FBgn0020224	CG7037	Cbl	Cbl proto-oncogene	33
FBgn0053517	CG33517	Dop2R	Dopamine 2-like receptor	35
FBgn0004242	CG3139	Syt1	Synaptotagmin 1	35
FBgn0052062	CG32062	Rbfox1	RNA-binding Fox protein 1	36
