## Supplementary material Table S4 for "The interplay between Zfh1 and Nau orchestrates the myogenic stage-dependent expression of *Rbfox1* and its target *Stat92E* via a *mir-9a*-mediated negative feedback loop in *Drosophila melanogaster*"

### Sheet: TFs for Rbfox1 1 kb
FlyBase ID	Symbol
FBgn0004595	pros
FBgn0015270	Orc2
FBgn0264442	ab
FBgn0003567	su-Hw
FBgn0004837	Su-H
FBgn0003334	Scm
FBgn0000546	EcR
FBgn0035769	CTCF
FBgn0032202	REPTOR-BP
FBgn0030003	CG2116
FBgn0001994	crp
FBgn0037085	Neu2
FBgn0053557	CG33557
FBgn0022764	Sin3A
FBgn0000014	abd-A
FBgn0033993	CG8089
FBgn0003598	Su-var-3-7
FBgn0002914	Myb
FBgn0014859	Hr38
FBgn0003345	sd
FBgn0016694	Pdp1
FBgn0000629	E-z
FBgn0002521	pho
FBgn0053213	CG33213
FBgn0283521	lola
FBgn0003300	run
FBgn0041156	exex
FBgn0004861-FBgn0004860	ph
FBgn0263072	CG43347
FBgn0040929	CG12659
FBgn0034570	CG10543
FBgn0261648	salm
FBgn0002985	odd
FBgn0032321	YL-1
FBgn0000659	fkh
FBgn0001139	gro
FBgn0042696	NfI
FBgn0086655	jing
FBgn0032493	Mabi
FBgn0021767	org-1
FBgn0039937	fd102C
FBgn0004880	scrt
FBgn0011763	Dp
FBgn0034062	CG8388
FBgn0035702	CG10147
FBgn0000606	eve
FBgn0037027	HIPP1
FBgn0263108	BtbVII
FBgn0002922	nau
FBgn0032763	CG17568
FBgn0032730	CG10431
FBgn0002781	mod-mdg4
FBgn0010228	HmgZ
FBgn0038592	CG18599
FBgn0000283	Cp190
FBgn0023518	trr
FBgn0035407	Asciz
FBgn0035157	CG13894
FBgn0000289	cg
FBgn0014179	gcm
FBgn0041111	lilli
FBgn0029672	CG2875
FBgn0026573	ADD1
FBgn0033934	CG17385
FBgn0037475	Fer1
FBgn0034961	CG3163
FBgn0261434	hkb
FBgn0004618	gl
FBgn0010768	sqz
FBgn0004895	fd64A
FBgn0000568	Eip75B
FBgn0039938	Sox102F
FBgn0002733	E-spl-m-beta-HLH
FBgn0032651	Oli
FBgn0003459	stwl
FBgn0001320	kni
FBgn0041092	tai
FBgn0262656	Myc
FBgn0037923	CG6813
FBgn0002522	lab
FBgn0003071	Pfk
FBgn0000541	E-bx
FBgn0013799	Deaf1
FBgn0005427	ewg
FBgn0022935	D19A
FBgn0032295	CG12299
FBgn0036004	Jarid2
FBgn0085405	CG34376
FBgn0265784	CrebB
FBgn0263240	Coop
FBgn0038852	HHEX
FBgn0003607	Su-var-205
FBgn0030710	CG8924
FBgn0014343	mirr
FBgn0036124	CG7839
FBgn0085396	CG34367
FBgn0038418	pad
FBgn0035902	CG6683
FBgn0033749	achi
FBgn0036746	Crtc
FBgn0039712	CG15514
FBgn0026058	OdsH
FBgn0267792	rgr
FBgn0037617	nom
FBgn0034012	Hr51
FBgn0260987	vtd
FBgn0037621	M1BP
FBgn0033581	CG12391
FBgn0037698	CG16779
FBgn0035687	CG13296
FBgn0037379	CG10979
FBgn0039683	dmrt99B
FBgn0040366	CG11398
FBgn0003687	Tbp
FBgn0030240	CG2202
FBgn0000567	Eip74EF
FBgn0259785	pzg
FBgn0039946	ATbp
FBgn0259938	cwo
FBgn0031434	insv
FBgn0003896	tup
FBgn0033627	CG13204
FBgn0004362	HmgD
FBgn0013263	Trl
FBgn0001990	wek
FBgn0037921	CG6808
FBgn0261617	nej
FBgn0028878	CG15269
FBgn0035137	CG1233
FBgn0034114	CG4282
FBgn0028999	nerfin-1
FBgn0005386	ash1
FBgn0266441	CG45071
FBgn0032512	Bdp1
FBgn0035903	CG6765
FBgn0014949	btn
FBgn0033185	CG1603
FBgn0035144	Kah
FBgn0033252	CG12769
FBgn0262937	Rabex-5
FBgn0031573	CG3407
FBgn0039509	bigmax
FBgn0015561	unpg
FBgn0004656	fs-1-h
FBgn0051365	CG31365
FBgn0000625	eyg
FBgn0037920	CG14710
FBgn0034946	CG3065
FBgn0261573	CoRest
FBgn0029905	Nf-YC
FBgn0036274	CG4328
FBgn0025874	Meics
FBgn0039733	CG11504
FBgn0039808	CG12071
FBgn0015805	HDAC1
FBgn0003964	usp
FBgn0000529	bsh
FBgn0004102	oc
FBgn0011701	repo
FBgn0037794	CG6254
FBgn0036423	CG3919
FBgn0262582	cic
FBgn0016076	vri
FBgn0260642	Antp
FBgn0001222	Hsf
FBgn0043796	CG12219
FBgn0003513	ss
FBgn0001147	gsb-n
FBgn0005624	Psc
FBgn0034217	Lhr
FBgn0010109	dpn
FBgn0001206	Hmr
FBgn0030673	CG15601
FBgn0031052	Elys
FBgn0034240	MESR4
FBgn0011655	Med
FBgn0263755	Su-var-3-9
FBgn0038244	CG7987
FBgn0032816	Nf-YB
FBgn0032209	Hand
FBgn0004854	B-H2
FBgn0030680	CG8944
FBgn0015919	caup
FBgn0027788	Hey
FBgn0038978	tHMG1
FBgn0001133	grau
FBgn0033971	CG10209
FBgn0015550	tap
FBgn0026533	Dek
FBgn0033491	CG18011
FBgn0038765	CG4424
FBgn0043457	CG5180
FBgn0001185	her
FBgn0033782	sug
FBgn0034726	Mes4
FBgn0050020	CG30020
FBgn0087035	AGO2
FBgn0029504	CHES-1-like
FBgn0051481	pb
FBgn0023215	Mnt
FBgn0000964	tj
FBgn0259211	grh
FBgn0000591	E-spl-m8-HLH
FBgn0029936	CG4617
FBgn0032130	CG3838
FBgn0010433	ato
FBgn0020378	Sp1
FBgn0270924	zf30C
FBgn0260741	CG3281
FBgn0033569	CG12942
FBgn0020887	Su-z-12
FBgn0040918	schlank
FBgn0263102	psq
FBgn0011648	Mad
FBgn0263512	Vsx2
FBgn0036179	CG7368
FBgn0031144	CG1529
FBgn0034599	hng1
FBgn0262477	FoxP
FBgn0030787	CG9609
FBgn0035690	CG10274
FBgn0000411	D
FBgn0038549	CG17802
FBgn0005561	sv
FBgn0265276	l-3-neo38
FBgn0034821	CG9876
FBgn0001138	grn
FBgn0003042	Pc
FBgn0038472	CG3995
FBgn0010313	corto
FBgn0263934	esn
FBgn0001291	Jra
FBgn0025334	PHDP
FBgn0000022	ac
FBgn0040305	MTF-1
FBgn0039602	CG1647
FBgn0026144	CBP
FBgn0033459	CG12744
FBgn0005658	Ets65A
FBgn0014018	Rel
FBgn0002573	sens

### Sheet: overlap with mir-9a targets
FlyBase ID	Annotation Symbol	Symbol	Name	Cumulative weighted context score	Cluster	Early myogenesis stage expression
FBgn0028999	CG13906	nerfin-1	nervous fingers 1	-4.59	12	Yes
FBgn0004880	CG1130	scrt	scratch	-1.93	31	Yes
FBgn0004595	CG17228	pros	prospero	-1.91	12	Yes
FBgn0035144	CG17181	Kah	Kahuli	-1.14	16	Yes
FBgn0002573	CG32120	sens	senseless	-0.89	9	No
FBgn0085405	CG34376	CG34376	-	-0.85	8	Yes
FBgn0261648	CG6464	salm	spalt major	-0.72	26	No
FBgn0000625	CG10488	eyg	eyegone	-0.63	25	No
FBgn0003513	CG6993	ss	spineless	-0.42	24	No
FBgn0050020	CG30020	CG30020	-	-0.11	5	Yes
FBgn0260642	CG1028	Antp	Antennapedia	-0.1	24	No
