## Supplementary material Table S5 for "The interplay between Zfh1 and Nau orchestrates the myogenic stage-dependent expression of *Rbfox1* and its target *Stat92E* via a *mir-9a*-mediated negative feedback loop in *Drosophila melanogaster*"

### Sheet: transcriptional regulators 1kb
FlyBase ID	Symbol
FBgn0000014	abd-A
FBgn0000251	cad
FBgn0000289	cg
FBgn0000411	D
FBgn0000567	Eip74EF
FBgn0000606	eve
FBgn0001168	h
FBgn0001325	Kr
FBgn0002775	msl-3
FBgn0003002	opa
FBgn0003042	Pc
FBgn0003460	so
FBgn0003607	Su-var-205
FBgn0003687	Tbp
FBgn0003870	ttk
FBgn0004053	zen
FBgn0004102	oc
FBgn0004400	rhi
FBgn0004595	pros
FBgn0004656	fs-1-h
FBgn0004837	Su-H
FBgn0004861-FBgn0004860	ph
FBgn0005616	msl-2
FBgn0011305	Rsf1
FBgn0011655	Med
FBgn0015239	Hr78
FBgn0015396	jumu
FBgn0016694	Pdp1
FBgn0022764	Sin3A
FBgn0025800	Smox
FBgn0027620	Acf
FBgn0028878	CG15269
FBgn0030680	CG8944
FBgn0032979	Clamp
FBgn0033185	CG1603
FBgn0033782	sug
FBgn0034012	Hr51
FBgn0034821	CG9876
FBgn0034961	CG3163
FBgn0034970	yki
FBgn0035625	Blimp-1
FBgn0035687	CG13296
FBgn0035769	CTCF
FBgn0036398	upSET
FBgn0039683	dmrt99B
FBgn0039733	CG11504
FBgn0039740	ZIPIC
FBgn0039946	ATbp
FBgn0040066	wds
FBgn0041111	lilli
FBgn0043796	CG12219
FBgn0051481	pb
FBgn0259211	grh
FBgn0259785	pzg
FBgn0259789	zld
FBgn0260642	Antp
FBgn0261434	hkb
FBgn0261617	nej
FBgn0262582	cic
FBgn0262975	cnc
FBgn0263755	Su-var-3-9
FBgn0264490	Eip93F
FBgn0266129	lov
FBgn0283521	lola

### Sheet: Sheet4
FlyBase ID	Annotation Symbol	Symbol	Name	Cluster	Mid myogenesis stage expression
FBgn0000014	CG10325	abd-A	abdominal A	2	No
FBgn0004837	CG3497	Su(H)	Suppressor of Hairless	5	No
FBgn0036398	CG9007	upSET	upSET	5	No
FBgn0259785	CG7752	pzg	putzig	5	No
FBgn0001168	CG6494	h	hairy	7	No
FBgn0002775	CG8631	msl-3	male-specific lethal 3	8	No
FBgn0025800	CG2262	Smox	Smad on X	8	No
FBgn0043796	CG12219	CG12219		8	No
FBgn0000251	CG1759	cad	caudal	10	No
FBgn0004595	CG17228	pros	prospero	12	No
FBgn0000567	CG32180	Eip74EF	Ecdysone-induced protein 74EF	13	No
FBgn0041111	CG8817	lilli	lilliputian	14	Yes
FBgn0004102	CG12154	oc	ocelliless	17	No
FBgn0032979	CG1832	Clamp	Chromatin-linked adaptor for MSL proteins	20	No
FBgn0259211	CG42311	grh	grainy head	20	No
FBgn0259789	CG12701	zld	zelda	20	No
FBgn0000289	CG8367	cg	combgap	23	No
FBgn0004656	CG2252	fs(1)h	female sterile (1) homeotic	24	No
FBgn0015396	CG4029	jumu	jumeau	24	No
FBgn0027620	CG1966	Acf	ATP-dependent chromatin assembly factor large subunit	24	No
FBgn0261617	CG15319	nej	nejire	24	No
FBgn0262582	CG43122	cic	capicua	24	No
FBgn0263755	CG43664	Su(var)3-9	Suppressor of variegation 3-9	24	No
FBgn0262975	CG43286	cnc	cap-n-collar	25	No
FBgn0001325	CG3340	Kr	Kruppel	27	No
FBgn0035625	CG5249	Blimp-1	Blimp-1	30	No
FBgn0266129	CG16778	lov	jim lovell	32	No
FBgn0016694	CG17888	Pdp1	PAR-domain protein 1	39	No
FBgn0003687	CG9874	Tbp	TATA binding protein	40	Yes
FBgn0003870	CG1856	ttk	tramtrack	40	Yes
FBgn0004053	CG1046	zen	zerknullt	NA
FBgn0004400	CG10683	rhi	rhino	NA
FBgn0039683	CG15504	dmrt99B	doublesex-Mab related 99B	NA
FBgn0283521	CG12052	lola	longitudinals lacking	NA
